# Estimating *Pan* evolutionary history from nucleotide site patterns

**DOI:** 10.1101/2022.01.07.475438

**Authors:** Colin M. Brand, Frances J. White, Alan R. Rogers, Timothy H. Webster

**Affiliations:** Bakar Computational Health Sciences Institute, University of California San Francisco, San Francisco, CA, USA; Department of Epidemiology and Biostatistics, University of California San Francisco, San Francisco, CA, USA; Department of Anthropology, University of Oregon, OR, USA; Department of Anthropology, University of Utah, UT, USA

**Keywords:** admixture, bonobos, chimpanzees, Congo River, demography, hybridization

## Abstract

Introgression appears increasingly ubiquitous in the evolutionary history of various taxa, including humans. However, accurately estimating introgression is difficult, particularly when 1) there are many parameters, 2) multiple models fit the data well, and 3) parameters are not simultaneously estimated. Here, we use the software Legofit to investigate the evolutionary history of bonobos (*Pan paniscus*) and chimpanzees (*P. troglodytes*) using whole genome sequences. This approach 1) ignores within-population variation, reducing the number of parameters requiring estimation, 2) allows for model selection, and 3) simultaneously estimates all parameters. We tabulated site patterns from the autosomes of 71 bonobos and chimpanzees representing all five extant *Pan* lineages. We then compared previously proposed demographic models and estimated parameters using a deterministic approach. We further considered sex bias in *Pan* evolutionary history by analyzing the site patterns from the X chromosome. Introgression from bonobos into the ancestor of eastern and central chimpanzees and from western into eastern chimpanzees best explained the autosomal site patterns. This second event was substantial with an estimated 0.21 admixture proportion. Estimates of effective population size and most divergence dates are consistent with previous findings; however, we observe a deeper divergence within chimpanzees at 987 ka. Finally, we identify male-biased reproduction in *Pan* evolutionary history and suggest that western to eastern chimpanzee introgression was driven by western males mating with eastern females.
