## Supplementary material for "Estimating *Pan* evolutionary history from nucleotide site patterns": File_S1

### Sheet: Sheet1
	hss	ppn	pte	pts	ptt	ptv
1	201184808	207693016	207662632	208361565	209727695	209456509
2A	97578885	101133834	100769995	101244140	101711139	101641596
2B	119774465	121762150	121578443	122092400	122509128	122444969
3	183169130	186990783	186346107	187553231	187828910	187819015
4	173502588	177471347	177045613	178235829	178449849	178422401
5	147300496	150616656	150064349	150950491	151344549	151313449
6	156507639	158788149	159340594	159427036	160489062	159820153
7	138073092	143038212	142963658	143184441	144418322	144110742
8	130638280	133447188	133659974	133822968	134518283	134619437
9	100479749	102992061	103043207	103559146	104108024	104052570
10	118079216	121559722	121247700	121720258	122388425	122337162
11	119081888	122649279	122814444	123403070	123947379	123906889
12	120443739	123412273	123087219	123839893	124263611	124238232
13	89386416	90770790	90454028	91002870	91108628	91102703
14	80408195	82233248	82173335	82565316	82935038	82898484
15	71275535	74049809	73911677	74100791	74589145	74446377
16	65101540	66793599	67282818	66935290	68095195	67872516
17	68342969	69120369	69479395	69583496	70449572	70278241
18	69440327	70593940	70450429	70780996	70940510	70909895
19	47974842	48080220	48885471	49396172	49964558	49940105
20	56129963	56933979	57176732	57323762	57652295	57649956
21	30134849	30670714	30830732	30871758	31090097	31045756
22	29782989	29775796	30111334	30391113	30668590	30644713
Total	2413791600	2470577134	2470379886	2480346032	2493198004	2490971870
