## Supplementary material for "Estimating *Pan* evolutionary history from nucleotide site patterns": File_S2

### Sheet: Autosomal Model Comparison
model_name	bepe	booma
βε2	1.16e-05	1
βεη2	1.17e-05	0
ε2	1.17e-05	0
εη2	1.17e-05	0
βδεη2	1.18e-05	0
βεη	1.2e-05	0
βδε2	1.21e-05	0
ε	1.21e-05	0
βε	1.23e-05	0
εζ2	1.23e-05	0
δε2	1.23e-05	0
εη	1.23e-05	0
βδε	1.23e-05	0
δε	1.23e-05	0
αβδεζ	1.25e-05	0
αβδεζ2	1.25e-05	0
αβεζ	1.25e-05	0
αβδε2	1.25e-05	0
αβδε	1.26e-05	0
αβεζ2	1.26e-05	0
αβε2	1.26e-05	0
αδεζ2	1.27e-05	0
αβε	1.27e-05	0
αδε2	1.28e-05	0
αδε	1.28e-05	0
αδεζ	1.28e-05	0
εζ	1.28e-05	0
δεζ	1.29e-05	0
εθ2	1.29e-05	0
βεθ2	1.29e-05	0
βδ	1.29e-05	0
αεζ2	1.29e-05	0
αεζ	1.3e-05	0
βδζ2	1.3e-05	0
αε2	1.3e-05	0
δεζ2	1.3e-05	0
βδεζ	1.3e-05	0
βδζ	1.3e-05	0
αε	1.3e-05	0
δζ2	1.31e-05	0
βδ2	1.32e-05	0
βδεζ2	1.32e-05	0
δ2	1.32e-05	0
βδεηθ2	1.32e-05	0
βεζ	1.33e-05	0
αδζ2	1.33e-05	0
βεζ2	1.33e-05	0
εηθ2	1.33e-05	0
δζ	1.33e-05	0
αβδζ	1.34e-05	0
αδ2	1.34e-05	0
αβδ2	1.34e-05	0
αβδ	1.34e-05	0
βδεθ2	1.34e-05	0
βεηθ2	1.35e-05	0
αβδζ2	1.35e-05	0
αδ	1.35e-05	0
αδζ	1.35e-05	0
δ	1.38e-05	0
β2	1.43e-05	0
β	1.44e-05	0
ζ	1.44e-05	0
βζ	1.45e-05	0
ζ2	1.46e-05	0
βζ2	1.46e-05	0
null2	1.46e-05	0
αβζ2	1.47e-05	0
null	1.47e-05	0
αβζ	1.48e-05	0
αβ2	1.49e-05	0
αβ	1.49e-05	0
α	1.52e-05	0
α2	1.53e-05	0
αζ	1.54e-05	0
αζ2	1.54e-05	0
αγδεζ	1.54e-05	0
αγεζ	1.56e-05	0
αγδε	1.56e-05	0
αγδ	1.57e-05	0
γεζ	1.57e-05	0
αβγεζ	1.57e-05	0
αγε	1.58e-05	0
αβγδεζ	1.59e-05	0
αγδζ	1.59e-05	0
αβγε	1.6e-05	0
αβγδε	1.6e-05	0
γδεζ	1.61e-05	0
βγε	1.64e-05	0
αβγδ	1.66e-05	0
γδε	1.67e-05	0
αβγδζ	1.68e-05	0
γε	1.68e-05	0
βγδεζ	1.69e-05	0
βγεζ	1.69e-05	0
αγζ	1.71e-05	0
γδ	1.73e-05	0
αγ	1.75e-05	0
βγδε	1.75e-05	0
γ	1.76e-05	0
αβγζ	1.76e-05	0
βγδ	1.77e-05	0
βγζ	1.77e-05	0
γδζ	1.77e-05	0
αβγ	1.77e-05	0
βγδζ	1.78e-05	0
βγ	1.8e-05	0
γζ	1.8e-05	0
